# Genomic variations and epigenomic landscape of the Medaka Inbred Kiyosu-Karlsruhe (MIKK) panel

**DOI:** 10.1101/2021.05.17.444424

**Authors:** Adrien Leger, Ian Brettell, Jack Monahan, Carl Barton, Nadeshda Wolf, Natalja Kusminski, Cathrin Herder, Narendar Aadepu, Clara Becker, Jakob Gierten, Omar T. Hammouda, Eva Hasel, Colin Lischik, Katharina Lust, Risa Suzuki, Tinatini Tavhelidse, Thomas Thumberger, Erika Tsingos, Philip Watson, Bettina Welz, Kiyoshi Naruse, Felix Loosli, Joachim Wittbrodt, Ewan Birney, Tomas Fitzgerald

## Abstract

The teleost medaka (*Oryzias latipes*) is a well-established vertebrate model system, with a long history of genetic research, and multiple high-quality reference genomes available for several inbred strains (*HdrR*, *HNI* and *HSOK*). Medaka has a high tolerance to inbreeding from the wild, thus allowing one to establish inbred lines from wild founder individuals. We have exploited this feature to create an inbred panel resource: the Medaka Inbred Kiyosu-Karlsruhe (MIKK) panel. This panel of 80 near-isogenic inbred lines contains a large amount of genetic variation inherited from the original wild population. We used Oxford Nanopore Technologies (ONT) long read data to further investigate the genomic and epigenomic landscapes of a subset of the MIKK panel. Nanopore sequencing allowed us to identify a much greater variety of high-quality structural variants compared with Illumina sequencing. We also present results and methods using a pan-genome graph representation of 12 individual medaka lines from the MIKK panel. This graph-based reference MIKK panel genome revealed novel differences between the MIKK panel lines compared to standard linear reference genomes. We found additional MIKK panel-specific genomic content that would be missing from linear reference alignment approaches. We were also able to identify and quantify the presence of repeat elements in each of the lines. Finally, we investigated line-specific CpG methylation and performed differential DNA methylation analysis across the 12 lines. We thus present a detailed analysis of the MIKK panel genomes using long and short read sequence technologies, creating a MIKK panel specific pan genome reference dataset allowing for the investigation of novel variation types that would be elusive using standard approaches.
