## Supplementary tables for "Genomic variations and epigenomic landscape of the Medaka Inbred Kiyosu-Karlsruhe (MIKK) panel"

### Sheet: 1. Sequencing statistics
Line id	Illumina Sequencing		Nanopore Sequencing
	Number of reads	Mean coverage	Number of reads	Number of bases	Reads N50	Mean coverage	Mean read identity
2020-01-11	169553070	32.65	2111942	13176887417	7466	15.35	0.862
117-2	200187368	38.71	3459817	21776868976	7702	25.21	0.873
131-1	169649290	32.59	4225169	25777033353	7356	29.1	0.864
134-1	174701018	33.77	2690576	17456163186	7922	19.93	0.872
134-2	167955868	32.47	4437475	28239661688	7681	30.85	0.873
2020-01-04	177558730	33.98	2941439	17670887579	7328	20.6	0.868
2020-02-04	162661448	31.24	3449802	21432764502	7726	25	0.867
69-1	175360546	33.72	2674348	15787991161	7121	18.35	0.862
2020-01-07	169521230	32.71	2809465	17587526794	7760	20.47	0.87
2020-02-07	175632592	34.05	3308450	18942551827	7198	22.21	0.87
79-2	197761366	38.2	2892890	17514467818	7281	20.22	0.86
80-1	161343606	31.17	2029014	11835036173	7033	13.78	0.862
Median	172175154	33.215	2.91716e+06	17629207187	7411	20.535	0.8675
Sum	2101886132	405.26	37030387	227197840474	89574	261.07	10.403

### Sheet: 2. Reference usage sample stati
	Counts							Percentage
	HDRR	HNI	HSOK	MIKK	HDRR+	HNI+	HSOK+	HDRR	HNI	HSOK	MIKK	HDRR+	HNI+	HSOK+
2020-01-04	560526	19024.3	6141.52	73295.3	257.824	455.508	114.033	0.849521	0.0288329	0.00930796	0.111085	0.000390752	0.000690358	0.000172826
2020-02-04	558336	18930.7	5976.85	73384.5	50.5594	457.646	116.391	0.8495	0.0288028	0.00909368	0.111653	7.69252e-05	0.0006963	0.000177088
2020-01-07	561589	18978.4	6050.61	73361.7	202.212	440.542	107.477	0.849952	0.0287233	0.00915746	0.111031	0.000306044	0.00066675	0.000162664
2020-02-07	558452	18879.5	5994.69	73099.3	181.32	446.001	107.274	0.849796	0.028729	0.00912212	0.111235	0.000275915	0.00067868	0.000163239
2020-01-11	559017	18923.3	5948.87	72381.7	29.8716	453.901	110.479	0.851038	0.0288086	0.00905645	0.110193	4.54761e-05	0.000691011	0.000168192
69-1	559606	18863.6	6088.76	73673	46.5637	458.011	128.786	0.849349	0.0286305	0.0092413	0.111818	7.06726e-05	0.000695153	0.000195467
79-2	555906	18858.3	5976.99	71982.7	71.1037	462.761	115.741	0.850824	0.028863	0.0091479	0.110171	0.000108826	0.000708264	0.000177143
80-1	557249	18924.2	5963.82	71903.6	21.1051	442.218	115.718	0.851256	0.0289086	0.00911035	0.10984	3.22402e-05	0.000675534	0.000176771
117-2	562918	18879.1	5957.33	72681.6	43.9861	446.25	108.163	0.851571	0.02856	0.00901214	0.109951	6.65414e-05	0.000675079	0.000163627
131-1	550696	44150.4	6214.53	64120.6	53.6862	872.514	110.396	0.8266	0.0662701	0.00932806	0.0962455	8.05834e-05	0.00130965	0.000165705
134-1	560847	19024.3	6024.09	71533.8	212.421	464.813	109.325	0.852072	0.0289029	0.00915215	0.108678	0.000322722	0.000706171	0.000166093
134-2	559395	18943.9	6080.78	71696.1	174.25	470.31	120.381	0.851593	0.0288392	0.00925705	0.109146	0.000265268	0.000715975	0.000183262
	Counts				Percentage
	HDRR + unanchored	HNI + unanchored	HSOK + unanchored	MIKK	HDRR + unanchored	HNI + unanchored	HSOK + unanchored	MIKK
2020-01-04	560784	19479.9	6255.56	73295.3	0.849911	0.0295232	0.00948078	0.111085
2020-02-04	558387	19388.4	6093.24	73384.5	0.849577	0.0294991	0.00927076	0.111653
2020-01-07	561791	19418.9	6158.09	73361.7	0.850258	0.0293901	0.00932013	0.111031
2020-02-07	558633	19325.5	6101.96	73099.3	0.850072	0.0294077	0.00928536	0.111235
2020-01-11	559047	19377.2	6059.35	72381.7	0.851083	0.0294996	0.00922464	0.110193
69-1	559652	19321.6	6217.55	73673	0.849419	0.0293257	0.00943677	0.111818
79-2	555977	19321.1	6092.73	71982.7	0.850933	0.0295713	0.00932504	0.110171
80-1	557271	19366.4	6079.54	71903.6	0.851288	0.0295842	0.00928713	0.10984
117-2	562962	19325.4	6065.49	72681.6	0.851638	0.0292351	0.00917577	0.109951
131-1	550750	45022.9	6324.92	64120.6	0.826681	0.0675798	0.00949376	0.0962455
134-1	561059	19489.1	6133.42	71533.8	0.852394	0.029609	0.00931825	0.108678
134-2	559569	19414.2	6201.16	71696.1	0.851858	0.0295552	0.00944031	0.109146
Median					0.850596	0.0295114	0.00931919	0.110182
	HDRR_1	HDRR_2	HDRR_3	HDRR_4	HDRR_5	HDRR_6	HDRR_7	HDRR_8	HDRR_9	HDRR_10	HDRR_11	HDRR_12	HDRR_13	HDRR_14	HDRR_15	HDRR_16	HDRR_17	HDRR_18	HDRR_19	HDRR_20	HDRR_21	HDRR_22	HDRR_23	HDRR_24	HDRR_MT
2020-01-04	31451.8	20514.1	27057.4	25806.4	26340	23787.9	24518.1	18249.2	24779.5	24753.9	22643.5	24684.9	25258.7	26825.7	21958	23782.4	23549.1	22740.6	18688.1	19019.8	24053.7	21484.7	21898.7	16654.5	25.3409
2020-02-04	30395	20482.6	27097	25467.3	26373.3	23535.5	24833.3	18374.4	24971.9	24386.4	22576.5	24494.1	25338.7	26825.4	21784.4	23455.7	23208.1	22804.2	18727.2	18799.8	24125.1	21748	21758.7	16752.2	21.7417
2020-01-07	31146.1	20455.9	27405.3	26006.6	26575.9	23640.7	24868.2	18491.6	24776.3	24629.4	22805.9	24714.8	25469.2	26245.5	21933.8	23769.4	23671.8	23016.8	18375.3	19158.9	24204.6	21313.4	22062.1	16828.5	23.2208
2020-02-07	30481.8	20829.1	27471.6	25634.7	26305.8	23550.7	24352.8	18383.3	24610	24652.6	22543.4	24701.4	25362.3	26244.1	21812.4	23715.1	23711	22712.7	18408.5	18679.1	24138.4	21360.4	21896.3	16872	22.1497
2020-01-11	30313.6	20628.2	26996.3	25534.5	26451.1	23479.6	24522	18456.9	24497.4	24578.3	22436.5	24493.3	25288.3	27398.6	21936.9	23458.2	23623.9	22829.3	18621.5	18963.1	24339.1	21527.8	21784.6	16834.1	24.0341
69-1	30193.6	21035.8	26946.7	26124.3	26466.4	23579.4	24352.4	18425.4	24733.7	24402.2	22619.4	24394.1	25241.4	26608.9	22067.3	23573.4	23487	22920.6	18950.7	18922.5	24371.8	21786.5	21784.1	16595.1	22.9292
79-2	30185.7	20438.2	27003.2	25673.7	26206	23340	24268.4	18343.9	24703.7	24282.4	22405.5	24785.2	25288	26488.5	21990.7	23357.1	23380.4	22507.8	18657.4	18898.6	24286.8	21394.8	21293.1	16702.9	23.7638
80-1	30291.7	20550.3	26952.4	25971.2	26386.9	23501.1	24535.5	18317.1	24584.4	24363.7	22497.3	24501.2	25123.4	26871.9	21757.6	23118	23599.7	22691.7	18474.4	19266.9	24386.3	21355.5	21582.9	16547.9	20.4315
117-2	30499.4	21000.1	27358.9	25780.4	26572.4	23836.9	24704.5	18640	24812	24673.6	22708.4	24745.8	25638.5	26896.3	22163.7	23731.2	23674.7	22869.8	18816.8	19245.6	24543.3	21889.8	21401.7	16697	16.5378
131-1	29401	19843.8	27258.7	23453.6	27171.2	24406.9	25087.7	17715.8	25534.1	22332.8	23111.6	24715.5	25933	26401.4	20155	23765.9	23567.1	22087.7	18853.6	19543.9	21273.7	22395.7	20191.4	16471.3	24.0899
134-1	31232.1	20294	27504.5	26080.1	26386.4	23673.4	24369.6	18544.6	24858.6	24421.6	22432.9	24508.4	25418.1	26568.8	22119.2	23584.4	23528.9	23000.1	18744.4	19078	24207.6	21655.5	21979.8	16632.9	23.1834
134-2	31046.2	20798.5	27197.1	26101.6	26203.4	23687.5	24321.7	18388.8	24572.6	24308.2	22403.9	24383.6	25201.8	26942.1	22032.9	23628.7	23434.7	22729.5	18820	18995.8	24072.7	21451.1	22016.1	16633.4	23.0238

### Sheet: 3. Segment usage statistics
	Counts				Percentage
	12 sample contig	6 sample contig	2 sample contig	1 sample contig	12 sample contig	6 sample contig	2 sample contig	1 sample contig	more than 6	less than 6
2020-01-04	54276.5	6446.21	3755.44	1093.76	0.82774	0.0983075	0.0572721	0.0166803	0.926048	0.0739524
2020-02-04	53601.3	6384.35	3634.11	1210.93	0.826789	0.0984772	0.0560555	0.0186784	0.925266	0.0747338
2020-01-07	54184.1	6282.93	3603.47	1075.46	0.831734	0.0964439	0.0553138	0.0165084	0.928178	0.0718222
2020-02-07	53880.6	6249.84	3577.65	1071.03	0.831759	0.0964792	0.0552284	0.0165335	0.928238	0.0717619
2020-01-11	53320	6302.26	3606.57	1386.53	0.825191	0.097535	0.055816	0.0214582	0.922726	0.0772742
69-1	53830	6510.78	3802.22	1376.3	0.82159	0.099372	0.0580321	0.0210061	0.920962	0.0790381
79-2	53448.7	6297.93	3674.85	1364.91	0.824999	0.0972107	0.0567225	0.0210678	0.92221	0.0777903
80-1	53162.8	6279.82	3743.69	1363.02	0.823599	0.0972872	0.0579974	0.021116	0.920887	0.0791133
117-2	53587.7	6285.99	3490.53	1393.21	0.827514	0.0970698	0.0539016	0.0215144	0.924584	0.0754159
131-1	50712.8	6497.11	8228.24	19248.5	0.598829	0.0767193	0.0971609	0.227291	0.675548	0.324452
134-1	53396.9	6238.05	3421.14	1419.24	0.828176	0.0967509	0.0530611	0.0220121	0.924927	0.0750732
134-2	53420.8	6294.32	3308.33	1113.77	0.832914	0.0981384	0.0515821	0.0173654	0.931052	0.0689475
Median					0.827152	0.0972489	0.0559357	0.0210369	0.924755	0.0752446

### Sheet: 4. Graph deletions loci
HdrR locus	HdrR segment start	HdrR segment end	Length of gap	Samples supporting deletion	Number of annotated exons overlapped	Annotated gene overlapped	Predicted gene function	Deletion segment usage
14:10739051-10869664	s380423+	s380486+	130613	5	5	ENSORLG00000004288 ENSORLG00000025784	solute carrier family 46 member 3 Fall manly into intron of second gene	Clear reduced usage of deletion
16:15648550-15701259	s437996+	s438009+	52709	9	43	ENSORLG00000006939 ENSORLG00000006961 ENSORLG00000006905	Complement component 4	Fully deleted in majority of samples
19:11024197-11053768	s516697+	s516718+	29571	8	3	ENSORLG00000009222	SCD, acyl-CoA desaturase / lipid metabolic	Reduce usage. At least 1 isoform fully deleted.
18:22576279-22602557	s500977+	s500980+	26278	8	5	ENSORLT00000032139 ENSORLG00000029749	DNA integration + unknown ncRNA	Reduced usage of deletion
10:14825181-14849652	s273553+	s273577+	24471	8	10	ENSORLG00000026383 ENSORLG00000029815 ENSORLG00000023281 ENSORLG00000021827	protocadherin cluster / cell adhesion / calcium ion binding activity / brain	Reduced usage of deletion
18:26391943-26407221	s502595+	s502621+	15278	5	33	ENSORLG00000010593	zonadhesin / membrane / Expressed in gut.	del segment still used by all samples (heteroygote ?)
16:25053356-25068605	s444093+	s444097+	15249	2	6	ENSORLG00000030176 ENSORLG00000029558	Cell Membrane adhesion / sialic acid binding	Reduced usage of deletion
10:14960006-14975102	s273662+	s273670+	15096	10	7	ENSORLG00000029709 ENSORLG00000022222 ENSORLG00000027884	All Cell Membrane adhesion / ion binding	Clear reduced usage of deletion
21:1403241-1416829	s552520+	s552530+	13588	5	30	ENSORLG00000027647 ENSORLG00000030179 ENSORLG00000024019	All collagen-containing extracellular matrix	del segment still used by all samples (heteroygote ?)
6:4103589-4115715	s155670+	s155683+	12126	2	1	ENSORLG00000026047	unknown monocistronic gene	Reduced usage of deletion
12:27179941-27191966	s338289+	s338292+	12025	4	1	ENSORLG00000026950
5:20299593-20310932	s139977+	s139979+	11339	2	1	ENSORLG00000010732
13:30212674-30223915	s368296+	s368298+	11241	12	1	ENSORLG00000029636
9:9663320-9674535	s239571+	s239575+	11215	2	4	ENSORLG00000027013 ENSORLG00000004869 ENSORLG00000004857
19:21993135-22004171	s525489+	s525517+	11036	2	5	ENSORLG00000013649
19:7041437-7051592	s514318+	s514326+	10155	12	3	ENSORLG00000022011

### Sheet: 5. Graph alternative divergent 
HdrR locus	HdrR segment start	HdrR segment end	Number of alternative segments	Number of alternative MIKK segments	Number of alternative HNI segments	Number of alternative HSOK segments	Total length of alternative segments	Median identity of alternative segments	DNA-seq samples supporting alt path	RNA-seq samples supporting alt path	Number of annotated exons overlapped	Annotated gene overlapped	IDs of alternative segments
HDRR_21:27476540-27507741	s575078	s575094	7	6	1	0	31567	0.249029	12	49	14	ENSORLG00000018162 ENSORLG00000022858	s933636 s933627 s933625 s776390 s933634 s933626 s933618
1:28313937-28334544	s27476	s27496	1	1	0	0	28755	0.1625	2	14	16	ENSORLG00000028954 ENSORLG00000011449 ENSORLG00000011469	s1029793
18:24441731-24455814	s501739	s501759	2	2	0	0	26104	0.158425	12	42	17	ENSORLG00000020600	s1073563 s1013541
19:1264872-1268714	s508796	s508801	1	1	0	0	23091	0.329773	9	15	4	ENSORLG00000024348	s1063055
2:11750121-11803708	s45431	s45451	1	1	0	0	20334	0.293178	7	12	25	ENSORLG00000001809	s1021577
2:1761679-1776422	s37795	s37806	2	0	2	0	20318	0.08887	12	30	3	ENSORLG00000022471	s658979 s658983
11:2928816-2949385	s290830	s290832	1	1	0	0	19629	0.151033	5	50	2	ENSORLG00000024388 ENSORLG00000026682	s992562
11:20638485-20643966	s307371	s307376	1	0	1	0	17335	0.223931	12	50	1	ENSORLG00000010193	s712659
5:25269130-25274621	s145139	s145153	1	1	0	0	17154	0.438833	2	47	9	ENSORLG00000013091	s1028384
18:23094225-23131585	s501121	s501134	3	3	0	0	16739	0.414943	7	50	4	ENSORLG00000022972	s974666 s948392 s974668
2:1812220-1907024	s37820	s37823	1	0	1	0	16564	0.216535	11	11	11	ENSORLG00000026826 ENSORLG00000000211	s658998
13:3420451-3427494	s345365	s345378	1	1	0	0	15855	0.394167	11	9	3	ENSORLG00000001341	s1034604
4:9231102-9238656	s100179	s100189	1	1	0	0	12456	0.086348	9	19	46	ENSORLG00000018696 ENSORLG00000006099 ENSORLG00000024038	s1063151
6:27765140-27791258	s174982	s175002	1	1	0	0	12021	0.363133	6	26	10	ENSORLG00000029097 ENSORLG00000023185 ENSORLG00000015297	s918031
20:2409883-2433274	s530814	s530817	1	1	0	0	11887	0.249728	7	37	9	ENSORLG00000024603 ENSORLG00000025893 ENSORLG00000022921	s1065551
12:3769168-3780505	s318435	s318442	1	1	0	0	11400	0.376077	2	42	2	ENSORLG00000002405	s993576
6:31321108-31354342	s178775	s178782	1	1	0	0	10988	0.420175	12	28	20	ENSORLG00000028466 ENSORLG00000025658 ENSORLG00000022493 ENSORLG00000026283 ENSORLG00000029831	s1017312
7:25096755-25101297	s200344	s200347	1	1	0	0	10696	0.411563	12	19	2	ENSORLG00000016166	s1011649
14:4172544-4177254	s374971	s374978	1	1	0	0	10368	0.496845	7	50	4	ENSORLG00000000991 ENSORLG00000028417	s993534
